# Apidae BeeHavioural response to shape-neutral visual stimuli in natural setup

**DOI:** 10.64898/2026.02.06.702584

**Authors:** Josi Ruschinczyk, Selina Braungart, Paul Hertel, Carolina Benkewitz, Pedram Jalali

## Abstract

Floral displays attract pollinators through a finely tuned interplay of colour, pattern, shape, and scent. Yet, the question remains: how do bees respond when these traits are stripped to their simplest form, with only visual cues at play? In this field study, we examined the foraging behaviour of Apis mellifera on artificial flowers differing solely in background colour (white or yellow) and UV patterning, while shape and scent were held constant. Across three summer days, standardized stimuli were placed within a natural meadow, and bee–flower interactions were recorded and analyzed by Bayesian hierarchical models. The results reveal a clear preference for yellow over white backgrounds and prolonged visitation in the presence of ring-shaped UV patterns, whereas full UV coverage acted as a deterrent. These effects, though moderate, were consistently modulated by abiotic covariates, particularly radiation, temperature, and time of day. Negligible inter-individual variation and a substantial share of residual variance further underline the context-dependent complexity of foraging. In sum, our findings demonstrate that visual floral traits, while influential, are interpreted through the dual lens of environmental contingency and the bees’ inherent cognitive machinery.
