## Supplementary material for "Apidae BeeHavioural response to shape-neutral visual stimuli in natural setup": result tables: between_observer_mean_sd.csv

metric	mean	sd	n_observers	mean±sd
raw_event_rows	652.25	52.664820642752915	4	652.2 ± 52.7
paired_visits_pre_censor	326.75	19.102792117035317	4	326.8 ± 19.1
visits_post_censor	323.5	18.734993995195193	4	323.5 ± 18.7
dropped_by_window_rules	3.25	0.5	4	3.2 ± 0.5
visits_complete	314.25	28.28869031963127	4	314.2 ± 28.3
visits_censored_retained	9.25	10.53169818531972	4	9.2 ± 10.5
