## Supplementary material for "Apidae BeeHavioural response to shape-neutral visual stimuli in natural setup": result tables: per_observer_totals_3days_collapsed.csv

observer_id	raw_event_rows	hym_event_rows	non_hym_event_rows	paired_visits_pre_censor	visits_post_censor	visits_left_cens	visits_complete	visits_right_cens	visits_interval_cens	dropped_by_window_rules	visits_censored_retained
CB	580	580	0	302	299	12	274	13	0	3	25
JR	654	648	6	325	322	1	319	2	0	3	3
PH	670	660	10	332	329	0	324	5	0	3	5
SB	705	693	12	348	344	1	340	3	0	4	4
