## Supplementary material for "Apidae BeeHavioural response to shape-neutral visual stimuli in natural setup": result tables: contrasts_dwell.csv

contrast	mean	lo95	hi95	sig95	sec_factor_mean	sec_factor_lo95	sec_factor_hi95
Dwell: white (ring − full)	1.6521303458318375	0.6099732561317525	2.6765353370480023	True	5.218084318955333	1.840382179184954	14.534648301400201
Dwell: yellow (ring − full)	1.101927009533701	0.15705293304972062	2.0108120195648276	True	3.009960661883539	1.170057546976056	7.469380168255204
Dwell: UV=null (yellow − white)	0.08743083515543532	-0.7919113358015129	0.966242807057739	False	1.0913667776189275	0.4529781739428274	2.628051789022452
Dwell: white (ring − null)	0.75543177676468	-0.11292066010324692	1.6800134962698077	False	2.1285303749304534	0.8932215254083594	5.365628386601697
Dwell: yellow (ring − null)	0.947723360467024	0.007357934429725807	1.8649562635580876	True	2.579829626382093	1.0073850705436818	6.45565353250097
