## Supplementary material for "Apidae BeeHavioural response to shape-neutral visual stimuli in natural setup": result tables: contrasts_dwell_with90.csv

contrast	mean	lo95	hi95	sig95	lo90	hi90	sig90	sec_factor_mean	sec_factor_lo95	sec_factor_hi95	sec_factor_lo90	sec_factor_hi90
Dwell: white (ring − full)	1.6521303458318375	0.6099732561317525	2.6765353370480023	True	0.782478168600546	2.5302680530480313	True	5.218084318955333	1.840382179184954	14.534648301400201	2.1868850256655414	12.556871593291946
Dwell: yellow (ring − full)	1.101927009533701	0.15705293304972062	2.0108120195648276	True	0.31141247750188794	1.8637210256526688	True	3.009960661883539	1.170057546976056	7.469380168255204	1.365352282151727	6.447684187585145
Dwell: UV=null (yellow − white)	0.08743083515543532	-0.7919113358015129	0.966242807057739	False	-0.6554436897352178	0.828807623152362	False	1.0913667776189275	0.4529781739428274	2.628051789022452	0.5192116425971102	2.290585869723609
Dwell: white (ring − null)	0.75543177676468	-0.11292066010324692	1.6800134962698077	False	0.0182827346145416	1.505155977278979	True	2.1285303749304534	0.8932215254083594	5.365628386601697	1.0184508870056945	4.504856230709267
Dwell: yellow (ring − null)	0.947723360467024	0.007357934429725807	1.8649562635580876	True	0.16908572806357625	1.7149943081832857	True	2.579829626382093	1.0073850705436818	6.45565353250097	1.184221655601873	5.556643884872871
