## Supplementary material for "Apidae BeeHavioural response to shape-neutral visual stimuli in natural setup": result tables: contrasts_foraging_with90.csv

contrast	mean	lo95	hi95	sig95	lo90	hi90	sig90	odds_ratio_mean	odds_ratio_lo95	odds_ratio_hi95	odds_ratio_lo90	odds_ratio_hi90
Foraging: white (ring − full)	1.708595641437647	-0.07149668642173188	3.5207202153002117	False	0.21042585093308727	3.221187294969725	True	5.521202282853029	0.9309993625290061	33.80876929040382	1.2342035347887377	25.05785359020132
Foraging: yellow (ring − full)	1.0931737922517542	-0.6534255384927609	2.798431521731743	False	-0.36977993850333934	2.542488415212368	False	2.9837287962972066	0.5202605482878668	16.418873917371613	0.6908863513942938	12.711262547143251
Foraging: UV=null (yellow − white)	1.263697637097398	-0.0783836085553838	2.594171175625636	False	0.16066713199325344	2.3952061520128782	True	3.538481347071801	0.9246096703242023	13.385488543390224	1.1742940188407263	10.97045940827078
Foraging: white (ring − null)	0.4205594233559175	-0.9331813331577976	1.8056829738427034	False	-0.7297287412326582	1.609281152087623	False	1.522813214656423	0.39330049807015555	6.084125328318219	0.482039729860178	4.999216259698918
Foraging: yellow (ring − null)	0.611925668244981	-1.0299071697169995	2.2570529670132733	False	-0.7939694947583605	1.9663424331551318	False	1.843978873616929	0.35704010316462464	9.55488906060655	0.45204683161091685	7.144497165264752
