## Supplementary material for "Apidae BeeHavioural response to shape-neutral visual stimuli in natural setup": result tables: marginals_foraging.csv

background	uv_pattern	p_foraging_mean	p_foraging_lo95	p_foraging_hi95	p_foraging_lo90	p_foraging_hi90
white	null	0.3618363009059543	0.11550326105736555	0.6739100734482831	0.14192471251163205	0.6256750103194697
white	core	0.31217487722694565	0.07327001276568187	0.677811067407741	0.0939870831173912	0.6164399789507661
white	ring	0.4545043000263079	0.14384702903245136	0.7869577218505013	0.1770695628052241	0.7479266805994941
white	full	0.16007638487547854	0.02276812208182569	0.4592898310208229	0.03127895049740258	0.3980339939471568
yellow	null	0.6352339209493465	0.26396950271993325	0.8987632254207377	0.3247672696641768	0.8769580479123219
yellow	core	0.48773444436961444	0.13861834081358446	0.8535179887838832	0.17256978856401814	0.8151193272912214
yellow	ring	0.748611552950149	0.3965823484437507	0.9447698337953037	0.47077918907882005	0.9315526265033837
yellow	full	0.5330085738002884	0.16934479014735174	0.8633687110674899	0.21444676392900372	0.8266179697679461
