## Supplementary material for "Apidae BeeHavioural response to shape-neutral visual stimuli in natural setup": result tables: qc_summary.csv

day	observer_id	background	uv_pattern	censor	n
2025-08-19	CB	white	core	none	2
2025-08-19	CB	white	core	right	1
2025-08-19	CB	white	full	none	3
2025-08-19	CB	white	null	none	2
2025-08-19	CB	white	ring	none	7
2025-08-19	CB	yellow	core	none	1
2025-08-19	CB	yellow	core	right	1
2025-08-19	CB	yellow	full	none	10
2025-08-19	CB	yellow	full	right	1
2025-08-19	CB	yellow	ring	none	2
2025-08-19	CB			left	3
2025-08-19	JR	white	core	none	3
2025-08-19	JR	white	full	none	2
2025-08-19	JR	white	full	right	1
2025-08-19	JR	white	null	none	2
2025-08-19	JR	white	ring	none	8
2025-08-19	JR	yellow	core	none	2
2025-08-19	JR	yellow	full	none	10
2025-08-19	JR	yellow	ring	none	2
2025-08-19	JR			left	1
2025-08-19	PH	white	core	none	4
2025-08-19	PH	white	full	none	3
2025-08-19	PH	white	null	none	1
2025-08-19	PH	white	ring	none	8
2025-08-19	PH	yellow	core	none	2
2025-08-19	PH	yellow	full	none	10
2025-08-19	PH	yellow	ring	none	2
2025-08-19	SB	white	core	none	3
2025-08-19	SB	white	full	none	3
2025-08-19	SB	white	null	none	2
2025-08-19	SB	white	ring	none	7
2025-08-19	SB	yellow	core	none	1
2025-08-19	SB	yellow	core	right	1
2025-08-19	SB	yellow	full	none	11
2025-08-19	SB	yellow	ring	none	2
2025-08-19	SB			left	1
2025-08-20	CB	white	core	none	4
2025-08-20	CB	white	full	none	1
2025-08-20	CB	white	full	right	1
2025-08-20	CB	white	null	none	1
2025-08-20	CB	white	ring	none	4
2025-08-20	CB	yellow	core	none	3
2025-08-20	CB	yellow	full	none	6
2025-08-20	CB	yellow	null	none	6
2025-08-20	CB	yellow	ring	none	44
2025-08-20	CB	yellow	ring	right	7
2025-08-20	CB			left	8
2025-08-20	JR	white	core	none	3
2025-08-20	JR	white	full	none	3
2025-08-20	JR	white	ring	none	5
2025-08-20	JR	yellow	core	none	5
2025-08-20	JR	yellow	full	none	8
2025-08-20	JR	yellow	null	none	6
2025-08-20	JR	yellow	ring	none	87
2025-08-20	JR	yellow	ring	right	1
2025-08-20	PH	white	core	none	3
2025-08-20	PH	white	full	none	4
2025-08-20	PH	white	ring	none	5
2025-08-20	PH	yellow	core	none	4
2025-08-20	PH	yellow	full	none	7
2025-08-20	PH	yellow	null	none	6
2025-08-20	PH	yellow	ring	none	92
2025-08-20	PH	yellow	ring	right	2
2025-08-20	SB	white	core	none	4
2025-08-20	SB	white	full	none	3
2025-08-20	SB	white	ring	none	5
2025-08-20	SB	yellow	core	none	4
2025-08-20	SB	yellow	full	none	7
2025-08-20	SB	yellow	null	none	7
2025-08-20	SB	yellow	ring	none	93
2025-08-20	SB	yellow	ring	right	1
2025-08-21	CB	white	core	none	12
2025-08-21	CB	white	full	none	2
2025-08-21	CB	white	null	none	53
2025-08-21	CB	white	null	right	1
2025-08-21	CB	white	ring	none	44
2025-08-21	CB	yellow	core	none	6
2025-08-21	CB	yellow	full	none	7
2025-08-21	CB	yellow	null	none	24
2025-08-21	CB	yellow	ring	none	30
2025-08-21	CB	yellow	ring	right	1
2025-08-21	CB			left	1
2025-08-21	JR	white	core	none	11
2025-08-21	JR	white	full	none	2
2025-08-21	JR	white	null	none	52
2025-08-21	JR	white	ring	none	51
2025-08-21	JR	yellow	core	none	3
2025-08-21	JR	yellow	full	none	5
2025-08-21	JR	yellow	null	none	17
2025-08-21	JR	yellow	ring	none	32
2025-08-21	PH	white	core	none	10
2025-08-21	PH	white	full	none	1
2025-08-21	PH	white	null	none	52
2025-08-21	PH	white	null	right	1
2025-08-21	PH	white	ring	none	53
2025-08-21	PH	white	ring	right	1
2025-08-21	PH	yellow	core	none	6
2025-08-21	PH	yellow	full	none	5
2025-08-21	PH	yellow	null	none	15
2025-08-21	PH	yellow	null	right	1
2025-08-21	PH	yellow	ring	none	31
2025-08-21	SB	white	core	none	13
2025-08-21	SB	white	full	none	3
2025-08-21	SB	white	null	none	53
2025-08-21	SB	white	null	right	1
2025-08-21	SB	white	ring	none	52
2025-08-21	SB	yellow	core	none	7
2025-08-21	SB	yellow	full	none	7
2025-08-21	SB	yellow	null	none	21
2025-08-21	SB	yellow	ring	none	32
