## Supplementary material for "Apidae BeeHavioural response to shape-neutral visual stimuli in natural setup": result tables: summary_dwell.csv

term	mean	sd	hdi_3%	hdi_97%	hdi_5%	hdi_95%	sig95	sig90	sec_mean	sec_lo95	sec_hi95	sec_lo90	sec_hi90
Intercept	1.0230232734341964	0.5371279206451717	-0.026463186293037053	2.057556247000553	0.11991621439074811	1.927926762225427	False	True	2.781591576556566	0.9738838954519586	7.826819606774889	1.1274023875261558	6.875241445115036
C(background, Treatment('white'))[T.yellow]	0.08743083515543518	0.4566595106177871	-0.7919113358015129	0.966242807057739	-0.6554436897352178	0.828807623152362	False	False	1.0913667776189273	0.4529781739428274	2.628051789022452	0.5192116425971102	2.290585869723609
C(uv_pattern, Treatment('null'))[T.core]	-0.023282117779488624	0.4851301637984056	-0.9787975682731969	0.908450344911991	-0.8380256007353318	0.7755142826355861	False	False	0.9769868195380967	0.37576265625314625	2.4804756717548813	0.4325637343814568	2.1717087121189045
C(uv_pattern, Treatment('null'))[T.ring]	0.75543177676468	0.4599301695417243	-0.11292066010324692	1.6800134962698077	0.0182827346145416	1.505155977278979	False	True	2.1285303749304534	0.8932215254083594	5.365628386601697	1.0184508870056945	4.504856230709267
C(uv_pattern, Treatment('null'))[T.full]	-0.896698569067158	0.5233699717271854	-1.9043130134410287	0.12175990672631996	-1.7507746191009117	-0.018818451235097185	False	True	0.40791413952402106	0.14892491690379844	1.1294828879791763	0.17363938695635112	0.9813575103149612
C(background, Treatment('white'))[T.yellow]:C(uv_pattern, Treatment('null'))[T.core]	-0.10201953929868654	0.6574010808117733	-1.419875607169978	1.2114249286727237	-1.199398930848024	0.9674939148244118	False	False	0.9030119072771241	0.2417440862578219	3.3582665350956513	0.3013753048809827	2.631341822691105
C(background, Treatment('white'))[T.yellow]:C(uv_pattern, Treatment('null'))[T.ring]	0.19229158370234353	0.5992338253778637	-0.9936049663256853	1.349997317126296	-0.8030745993856155	1.1738438697159004	False	False	1.2120238718540175	0.370239581129635	3.8574151817253353	0.4479495791748845	3.2344013919938024
C(background, Treatment('white'))[T.yellow]:C(uv_pattern, Treatment('null'))[T.full]	0.7424949200004789	0.6477292079702719	-0.5006720988269389	2.0079511888902455	-0.3000972207927178	1.8046904359798535	False	False	2.1011712345646845	0.6061231481271074	7.448042073241326	0.7407462012479934	6.078089599407775
day_num_z	-0.2341391254038735	0.22186238274465347	-0.6656422846479444	0.19996057153130212	-0.5931027418245124	0.1266156291181964	False	False	0.7912517250217336	0.5139433237687534	1.2213546010691387	0.5526100157824734	1.1349806804042102
time_spline_0	0.048940422032060185	0.6339415981710208	-1.1983895078343318	1.2664535552571607	-0.9937527258260669	1.0909667401766843	False	False	1.0501577826095017	0.3016796736420597	3.5482465619600645	0.3701848787556031	2.9771508131117685
time_spline_1	-1.2343225829167117	0.604543554877883	-2.4303838301371266	-0.09556325168712367	-2.220302650084375	-0.2649348884568151	True	True	0.29103184555051437	0.08800304787705909	0.9088608728519899	0.10857624324264471	0.7672559055655244
time_spline_2	1.1247873976364433	0.5500570401048331	0.05139313452936833	2.1713953910474144	0.22024567165439052	2.0070993905373253	True	True	3.07956205714329	1.0527366790800112	8.770513802547669	1.2463828939255688	7.441700544506155
time_spline_3	0.12408325235160328	0.5267219388821731	-0.92591116779784	1.1290643867200256	-0.7641843195815625	0.9816012196566242	False	False	1.132110117905572	0.39617027697061374	3.092761517296328	0.46571364959331135	2.668726039167564
z_temp_2m	-0.473413135542909	0.21941037320315981	-0.9091638453230411	-0.054710015924927594	-0.841851470465519	-0.11904652429695914	True	True	0.6228726871683011	0.4028609372987188	0.9467596533728594	0.4309119636283581	0.8877664970890043
z_wind_avg	-0.02698059137394828	0.06893652206892688	-0.1587388986939379	0.10678611292185772	-0.13869596032794382	0.08606421968960569	False	False	0.973380133312018	0.8532191065110961	1.112696237678737	0.8704926525287074	1.0898763175765833
z_humidity_rel	-0.2212340505635638	0.13394209482484415	-0.48512777006388236	0.04973061687818268	-0.44110946263551487	-0.0012750350438636268	False	True	0.8015290600065279	0.6156185341195949	1.050987939826716	0.6433222829660707	0.9987257774679542
z_global_radiation	0.2359472588844553	0.12063181915382869	-0.001462855822771342	0.470533629404855	0.03825743796138319	0.43157667009856854	False	True	1.266107532482268	0.9985382136292595	1.6008482250144318	1.0389986761530636	1.5396831832495264
z_downwelling_radiation	0.42560697270263914	0.08561022075964661	0.2615520368018527	0.5933895349741151	0.28736586696432276	0.5699100024145177	True	True	1.530519121114035	1.298944532732553	1.8101134719071716	1.3329117926669707	1.7681079188295008
