## Supplementary material for "Apidae BeeHavioural response to shape-neutral visual stimuli in natural setup": result tables: summary_dwell_95_90.csv

term	mean	sd	hdi95_low	hdi95_high	hdi90_low	hdi90_high	sig95	sig90	sec_factor_mean	sec_factor_lo95	sec_factor_hi95	sec_factor_lo90	sec_factor_hi90
Intercept (white × null)	1.023	0.537	0.02	2.099	0.047	1.84	True	True	2.78152684012137	1.0202013400267558	8.158007824379352	1.0481220090796557	6.296538261026657
Background: yellow vs white	0.087	0.457	-0.792	0.966	-0.636	0.838	False	False	1.0908966797182778	0.4529380127765577	2.627413756962452	0.5294058177086945	2.3117388724745376
UV: core vs null	-0.023	0.485	-0.979	0.91	-0.846	0.762	False	False	0.9772624837732771	0.37568659766836787	2.4843225333848165	0.42912801555963254	2.142557052342714
UV: ring vs null	0.755	0.46	-0.131	1.645	-0.0	1.483	False	True	2.127611523355298	0.8772177743910435	5.181009906948506	1.0	4.406144306000169
UV: full vs null	-0.897	0.523	-1.839	0.177	-1.746	-0.017	False	True	0.4077912001142262	0.15897632296821687	1.1936310931271388	0.17447043127123832	0.9831436846349096
Yellow×Core	-0.102	0.657	-1.478	1.127	-1.171	0.987	False	False	0.9030295516688768	0.22809341933962587	3.086383447158575	0.31005672945597523	2.6831728673858626
Yellow×Ring	0.192	0.599	-1.001	1.335	-0.822	1.148	False	False	1.2116705169649005	0.3675117456086936	3.7999959464192696	0.4395516714733476	3.151882836047388
Yellow×Full	0.742	0.648	-0.512	1.987	-0.3	1.805	False	False	2.100131580190361	0.5992957878455384	7.293620048029342	0.7408182206817179	6.079971448520339
time_spline_3	0.124	0.527	-0.954	1.09	-0.745	0.992	False	False	1.1320158709991752	0.3851971491677552	2.9742740725630656	0.4747342999399124	2.696622327353013
time_spline_2	1.125	0.55	0.065	2.174	0.194	1.977	True	True	3.080216848918031	1.0671590243841926	8.793387336691316	1.2140962829562332	7.221047315981049
Learning (day, z)	-0.234	0.222	-0.668	0.195	-0.578	0.139	False	False	0.7913618158955839	0.5127330190418905	1.2153109864897307	0.5610192838421706	1.1491241000036052
time_spline_0	0.049	0.634	-1.217	1.238	-0.942	1.129	False	False	1.050220350740028	0.29611718729007014	3.448709144454898	0.38984736042289797	3.0925623909370232
time_spline_1	-1.234	0.605	-2.394	-0.076	-2.203	-0.257	True	True	0.2911257425960852	0.09126389720305915	0.9268162065593822	0.11047124700321906	0.7733682137654491
Global rad (z)	0.236	0.121	0.013	0.481	0.038	0.431	True	True	1.2661743101668799	1.0130848673598092	1.6176912849017004	1.0387312328784977	1.538795549956865
Temp (z)	-0.473	0.219	-0.897	-0.043	-0.842	-0.119	True	True	0.6231300711776578	0.4077912001142262	0.9579113900670306	0.43084796522794205	0.8878078007619501
Wind (z)	-0.027	0.069	-0.163	0.101	-0.139	0.085	False	False	0.9733612415243368	0.8495911884145902	1.1062766417634236	0.8702280284582515	1.0887170666983987
Humidity (z)	-0.221	0.134	-0.513	0.017	-0.446	-0.008	False	True	0.8017166802901953	0.5986967916057292	1.0171453223252407	0.6401837720616471	0.9920319148370607
Downwelling rad (z)	0.426	0.086	0.26	0.591	0.288	0.57	True	True	1.5311207751332474	1.2969300866657718	1.8057933061082023	1.3337573041233846	1.768267051433735
