## Supplementary material for "Apidae BeeHavioural response to shape-neutral visual stimuli in natural setup": result tables: summary_foraging.csv

term	mean	sd	hdi_3%	hdi_97%	hdi_5%	hdi_95%	sig95	sig90	prob_mean	prob_lo95	prob_hi95	prob_lo90	prob_hi90
Intercept	-0.630633426898316	0.7072190531976095	-2.0357200631695163	0.725923488597935	-1.799395184934994	0.5137067087857726	False	False	0.3473669240577841	0.11550326102710302	0.6739100735397938	0.14192470458847978	0.6256750107391763
C(background, Treatment('white'))[T.yellow]	1.2636976370973987	0.6773716365166943	-0.0783836085553838	2.594171175625636	0.16066713199325344	2.3952061520128782	False	True	0.7796619786384728	0.4804141247863786	0.9304855030134187	0.5400806002616093	0.916461017418507
C(uv_pattern, Treatment('null'))[T.core]	-0.2729459003078179	0.7577818410071908	-1.7659558139514675	1.2138974317252331	-1.53859675694031	0.9557145630712848	False	False	0.4321840242409412	0.14604598424080611	0.7709878280981466	0.1767393576243502	0.7222629693731423
C(uv_pattern, Treatment('null'))[T.ring]	0.42055942335591745	0.7150161140742757	-0.9331813331577976	1.8056829738427034	-0.7297287412326582	1.609281152087623	False	False	0.6036171072077613	0.28227973693751746	0.8588393127373707	0.32525425610935255	0.8333115599252983
C(uv_pattern, Treatment('null'))[T.full]	-1.2880362180817295	0.7915410948811181	-2.872978213298701	0.2627585835459541	-2.587485536599211	0.006357400164781414	False	False	0.21618538675771556	0.05350562630776253	0.5653142914202383	0.06994818561022292	0.5015893446882149
C(background, Treatment('white'))[T.yellow]:C(uv_pattern, Treatment('null'))[T.core]	-0.41584188268780947	0.9456409347705327	-2.226030427874561	1.482438375774922	-1.9579525165603975	1.1618025384971402	False	False	0.39751217798120114	0.09743718034316769	0.8149406004900913	0.12368880311777881	0.7616600911796626
C(background, Treatment('white'))[T.yellow]:C(uv_pattern, Treatment('null'))[T.ring]	0.19136624488906293	0.8890169319838037	-1.5475812391251573	1.9680527148936637	-1.2219167811445353	1.6833817283397126	False	False	0.5476960932751291	0.17543588696867304	0.877401801737201	0.22759930861397704	0.84335180859252
C(background, Treatment('white'))[T.yellow]:C(uv_pattern, Treatment('null'))[T.full]	0.806788094074957	0.9521071681705648	-1.0422748705135587	2.6896799219750047	-0.7703357960121464	2.3734794658416205	False	False	0.691424644623149	0.2607112946732148	0.9364149262372441	0.316406471319802	0.9147824957549522
day_num_z	-0.23482768812460916	0.38254990701147307	-0.9768755492075596	0.5025988440353066	-0.8543158768377084	0.3987309329873537	False	False	0.4415613766451487	0.27351218271385297	0.6230698745468815	0.29852828828525746	0.5983827149748132
time_spline_0	0.5858607332738243	0.8931048394961837	-1.1792215752289337	2.2942590805718783	-0.8907621676317938	2.0391692659466543	False	False	0.6424148431226	0.235192187946772	0.9084004611473836	0.29095256783476653	0.8848486502597608
time_spline_1	-0.9630667580510149	0.8974067001592269	-2.666007247178838	0.8008101502125272	-2.4172292026026363	0.5466932986444447	False	False	0.276264599161641	0.06500923915324285	0.6901477534362614	0.08186828370661185	0.6333680712912448
time_spline_2	2.57083738360158	0.7818661491332517	1.050181266257015	4.158470520904632	1.2854828246484455	3.8412144247653925	True	True	0.9289609767905498	0.740809705759677	0.9846091338989672	0.7833816290567455	0.978983653895027
time_spline_3	0.5885093388470387	0.8200402708798268	-0.986895045219531	2.229363239304689	-0.7523978550517874	1.950234826252366	False	False	0.6430230457606247	0.2715258004091178	0.902855524696445	0.3202990448477247	0.8754722449672607
z_temp_2m	-1.0809280135086619	0.3755412752941777	-1.8192027250659284	-0.3530053334503201	-1.7084239826994567	-0.4761610453794693	True	True	0.25333043889730544	0.13952956713394665	0.412653825762262	0.15336824420293757	0.38315904730251316
z_wind_avg	-0.2075129633311345	0.13360189042961712	-0.4721317271793845	0.05780417980100676	-0.42844634419924016	0.006782563818614899	False	False	0.4483071244623769	0.3841118166378129	0.5144470224932965	0.39449739118893695	0.5016956344542784
z_humidity_rel	-0.3280604548275672	0.2564550494916446	-0.8461819289727088	0.17443691047629642	-0.7601896938134175	0.0846583365454829	False	False	0.41871261907521184	0.30023439788711237	0.5434989837380834	0.3186050830478732	0.521151952581624
z_global_radiation	0.5221349641717796	0.21313505800470706	0.09905539298424168	0.9436436559575512	0.16696297791641837	0.8738671677878742	True	True	0.6276468566709387	0.5247436195809818	0.7198350710290141	0.5416440480655679	0.7055497375451113
z_downwelling_radiation	0.36236316440507327	0.1536510198050563	0.06353478186214509	0.664520770883041	0.11348047093179865	0.6175352472228542	True	True	0.5896123689114151	0.5158783545203843	0.6602751845602188	0.528339711456292	0.6496577716905767
