## Supplementary material for "Apidae BeeHavioural response to shape-neutral visual stimuli in natural setup": result tables: summary_foraging_95_90.csv

term	mean	sd	hdi95_low	hdi95_high	hdi90_low	hdi90_high	sig95	sig90	OR_mean	OR_lo95	OR_hi95	OR_lo90	OR_hi90	p_base+beta_mean	p_base+beta_lo95	p_base+beta_hi95	p_base+beta_lo90	p_base+beta_hi90
Intercept (white × null)	-0.631	0.707	-2.0	0.743	-1.81	0.494	False	False	0.5320594754130477	0.1353352832366127	2.1022327621864507	0.16365413680270405	1.6388585607937585	0.22062979549647127	0.06716976547298154	0.5279707673355734	0.080099197909873	0.465803469499505
Background: yellow vs white	1.264	0.677	-0.04	2.608	0.217	2.442	False	True	3.5395514143288733	0.9607894391523232	13.571879930105963	1.242344102137764	11.49600978566695	0.6531693915283818	0.33827296024355347	0.8783609968943882	0.39795338513330664	0.8594826898825956
UV: core vs null	-0.273	0.758	-1.809	1.149	-1.566	0.913	False	False	0.7610927876289343	0.16381787279385768	3.155036295350299	0.20887902966927693	2.4917866916242124	0.28822919025801413	0.08017291217281233	0.6266799806222696	0.10002021377599717	0.5700364822300554
UV: ring vs null	0.421	0.715	-0.909	1.816	-0.758	1.57	False	False	1.523484278408754	0.40292694958688574	6.147220325184242	0.46860269582065023	4.806648193775178	0.4476920904256748	0.1765352747791167	0.7658456258197971	0.19956744914098237	0.7188976178262955
UV: full vs null	-1.288	0.792	-2.882	0.235	-2.596	-0.011	False	True	0.27582187556470933	0.05602260550318217	1.2649087687328917	0.07457126750886131	0.9890602787753687	0.12797312080967602	0.028944596152843716	0.4022737611102629	0.038162212203647565	0.344794576697057
Yellow×Core	-0.416	0.946	-2.279	1.399	-1.951	1.169	False	False	0.659680270484389	0.102386542081408	4.051146793802116	0.1421318686282564	3.218772256349426	0.2598015991482259	0.051661435466084836	0.6830880948621851	0.07030589254745667	0.6313470442341521
Yellow×Ring	0.191	0.889	-1.485	2.016	-1.227	1.673	False	False	1.2104594520812995	0.22650234067646874	7.508231860198289	0.2931707720468052	5.328128229250493	0.3917409692534856	0.10755140461958357	0.7997928218007208	0.13493633859155443	0.7392357230478656
Yellow×Full	0.807	0.952	-1.07	2.628	-0.899	2.226	False	False	2.2411743681943785	0.34300851741870664	13.846050091376338	0.40697643275294815	9.262740914994835	0.5438867720552856	0.15433470446067873	0.880481737215655	0.17799368578624647	0.8313184056021805
time_spline_3	0.589	0.82	-1.026	2.167	-0.799	1.898	False	False	1.8021853286760772	0.3584378482789939	8.732048561514057	0.44977851782072775	6.672536016273525	0.4895015432277752	0.16016512242097586	0.8228824903813154	0.1930986842332164	0.7802287648781032
time_spline_2	2.571	0.782	0.967	4.032	1.272	3.813	True	True	13.078896800465898	2.6300424848643047	56.37354566649666	3.5679813939355345	45.28609356322203	0.8743521434846544	0.5832185490840334	0.9677357731565184	0.6549794769770994	0.9601512581488075
Learning (day, z)	-0.235	0.383	-1.001	0.475	-0.846	0.405	False	False	0.7905708496287356	0.3675117456086936	1.608014197485783	0.42912801555963254	1.499302500056767	0.2960872998987938	0.16355656545034686	0.4610788999945346	0.18588097925980215	0.443739260858835
time_spline_0	0.586	0.893	-1.095	2.376	-0.823	2.079	False	False	1.7967868744202726	0.3345396069486076	10.761769576561306	0.4391123395044697	7.99646844628277	0.4887518980531451	0.15109993900374036	0.8513210454160925	0.18938672534996576	0.8096904411909297
time_spline_1	-0.963	0.897	-2.595	0.863	-2.381	0.571	False	False	0.3817459286134471	0.07464587607443557	2.3702608206522378	0.09245807319270047	1.7700362029134793	0.16882186897578874	0.03819893501833422	0.55774124330949	0.046886687986208715	0.4850044983805899
Global rad (z)	0.522	0.213	0.073	0.913	0.162	0.863	True	True	1.6853950712974088	1.0757305369147034	2.4917866916242124	1.1758602413209998	2.3702608206522378	0.4727769477546587	0.36401034729701115	0.5700364822300554	0.38485295749078957	0.55774124330949
Temp (z)	-1.081	0.376	-1.846	-0.391	-1.714	-0.493	True	True	0.33925609986047195	0.1578673745550876	0.6763801560392891	0.1801437744456871	0.6107912690658842	0.15290448648785823	0.07748637721604841	0.26463800790147674	0.08746402048037054	0.2452700786423919
Wind (z)	-0.208	0.134	-0.461	0.065	-0.435	-0.001	False	True	0.8122070367119391	0.6306526773980542	1.0671590243841926	0.6472646670780347	0.999000499833375	0.30174543734530607	0.25124185247230446	0.3621603153306128	0.2561645175293533	0.3470571822944104
Humidity (z)	-0.328	0.256	-0.872	0.139	-0.727	0.116	False	False	0.7203630197053014	0.41811448349391933	1.1491241000036052	0.48335688782114633	1.1229958721332547	0.2770784562016683	0.18197851066529752	0.37942253207290905	0.20456554696662882	0.37402214223339625
Downwelling rad (z)	0.362	0.154	0.062	0.662	0.123	0.627	True	True	1.4361989419603518	1.0639623447280337	1.938665791236518	1.1308844209474893	1.8719861883312423	0.4331526100285035	0.3614676016364688	0.5077493794138049	0.37566248912249595	0.49900000133333117
