## Supplementary material for "Apidae BeeHavioural response to shape-neutral visual stimuli in natural setup": result tables: summary_foraging_pub.csv

raw_term	mean	sd	hdi_3%	hdi_97%	hdi_5%	hdi_95%	term	sig95	sig90	odds_ratio_mean	odds_ratio_lo95	odds_ratio_hi95	odds_ratio_lo90	odds_ratio_hi90	p(baseline+beta)_mean	p(baseline+beta)_lo95	p(baseline+beta)_hi95	p(baseline+beta)_lo90	p(baseline+beta)_hi90	group
Intercept	-0.630633426898316	0.7072190531976095	-2.0357200631695163	0.725923488597935	-1.799395184934994	0.5137067087857726	Intercept	False	False	0.5322545498575678	0.1305864181717942	2.0666387362997343	0.1653988937187788	1.6714753988898559	0.22075588748460434	0.06498819662804814	0.5238045056857651	0.0809113394797053	0.47080157928116106	Intercept
C(background, Treatment('white'))[T.yellow]	1.2636976370973987	0.6773716365166943	-0.0783836085553838	2.594171175625636	0.16066713199325344	2.3952061520128782	Background: yellow vs white	False	True	3.5384813470718033	0.9246096703242023	13.385488543390224	1.1742940188407263	10.97045940827078	0.6531839375084355	0.3298160757924372	0.8769153082609815	0.3846242211837866	0.8537814372262889	Background
C(uv_pattern, Treatment('null'))[T.core]	-0.2729459003078179	0.7577818410071908	-1.7659558139514675	1.2138974317252331	-1.53859675694031	0.9557145630712848	UV: core vs null	False	False	0.7611339636282615	0.17102324193764265	3.366580132817415	0.21468214138640299	2.6005281605516593	0.288315500283678	0.08343315396894183	0.6418181074797941	0.10254785933417926	0.5805620623993225	UV pattern
C(uv_pattern, Treatment('null'))[T.ring]	0.42055942335591745	0.7150161140742757	-0.9331813331577976	1.8056829738427034	-0.7297287412326582	1.609281152087623	UV: ring vs null	False	False	1.522813214656423	0.39330049807015555	6.084125328318219	0.482039729860178	4.999216259698918	0.44767379209329605	0.17309993508620303	0.7640565319475074	0.20418144677850159	0.7268398130714131	UV pattern
C(uv_pattern, Treatment('null'))[T.full]	-1.2880362180817295	0.7915410948811181	-2.872978213298701	0.2627585835459541	-2.587485536599211	0.006357400164781414	UV: full vs null	False	False	0.27581188600637974	0.05653031628602206	1.3005127158821856	0.07520891258743162	1.0063776513253744	0.1280099916399907	0.029209643172352064	0.4090546339710443	0.038489538676560645	0.3488095616675018	UV pattern
C(background, Treatment('white'))[T.yellow]:C(uv_pattern, Treatment('null'))[T.core]	-0.41584188268780947	0.9456409347705327	-2.226030427874561	1.482438375774922	-1.9579525165603975	1.1618025384971402	Yellow×Core	False	False	0.6597845856024589	0.10795612030663387	4.403670403385575	0.1411471216593424	3.195688439042779	0.25990251231142053	0.05433787454501414	0.700945634570248	0.06987663202982804	0.6297557473840122	Interaction
C(background, Treatment('white'))[T.yellow]:C(uv_pattern, Treatment('null'))[T.ring]	0.19136624488906293	0.8890169319838037	-1.5475812391251573	1.9680527148936637	-1.2219167811445353	1.6833817283397126	Yellow×Ring	False	False	1.2109028578616363	0.21276197229069543	7.156726723311377	0.29466481730559413	5.383731538902715	0.3919155989576087	0.10172394894885747	0.792065223940569	0.13557375132643587	0.7413022991699333	Interaction
C(background, Treatment('white'))[T.yellow]:C(uv_pattern, Treatment('null'))[T.full]	0.806788094074957	0.9521071681705648	-1.0422748705135587	2.6896799219750047	-0.7703357960121464	2.3734794658416205	Yellow×Full	False	False	2.240699500382132	0.35265153220212325	14.72696138925825	0.46285761647083223	10.73467832529385	0.543925140692405	0.15803681238964967	0.886858530074482	0.19766235544785848	0.8510482046148028	Interaction
time_spline_3	0.5885093388470387	0.8200402708798268	-0.986895045219531	2.229363239304689	-0.7523978550517874	1.950234826252366	time_spline_3	False	False	1.80130128324597	0.3727322128382984	9.293946175273701	0.47123524311653675	7.0303382947608215	0.48947053493207765	0.16554600619145246	0.8318407840243105	0.200522603792721	0.789115382117851	Time/Day
time_spline_2	2.57083738360158	0.7818661491332517	1.050181266257015	4.158470520904632	1.2854828246484455	3.8412144247653925	time_spline_2	True	True	13.076770130293303	2.8581691607355992	63.97360144877742	3.6164136293960043	46.582010450587944	0.8743745485537376	0.6033750467334962	0.9714695252473943	0.6581024298032541	0.9612305230443952	Time/Day
day_num_z	-0.23482768812460916	0.38254990701147307	-0.9768755492075596	0.5025988440353066	-0.8543158768377084	0.3987309329873537	Learning (day, z)	False	False	0.7907070861117093	0.3764855737506783	1.6530116126904721	0.4255742367080024	1.4899326729358435	0.2961996264362864	0.16693474677672968	0.46803500881249843	0.1846810198111388	0.44228280825787253	Time/Day
time_spline_0	0.5858607332738243	0.8931048394961837	-1.1792215752289337	2.2942590805718783	-0.8907621676317938	2.0391692659466543	time_spline_0	False	False	1.7965366592183671	0.3075180251040681	9.917085528225181	0.4103428834743515	7.684223000909848	0.4888086960332402	0.14065565095146948	0.8407241037422626	0.17925610294441624	0.8035349042994443	Time/Day
time_spline_1	-0.9630667580510149	0.8974067001592269	-2.666007247178838	0.8008101502125272	-2.4172292026026363	0.5466932986444447	time_spline_1	False	False	0.38172044484990264	0.06952928507482622	2.2273446815054605	0.08916834290086861	1.727531133259208	0.16886394351452244	0.03568661387703804	0.5424418035988922	0.04530983961517506	0.47902728087634994	Time/Day
z_global_radiation	0.5221349641717796	0.21313505800470706	0.09905539298424168	0.9436436559575512	0.16696297791641837	0.8738671677878742	Global rad (z)	True	True	1.6856225545980303	1.1041274587798955	2.5693261239830654	1.181710515113045	2.396159309429059	0.4729019620907201	0.37014891193991606	0.577619853328859	0.38611545335633735	0.5605103993297887	Weather
z_temp_2m	-1.0809280135086619	0.3755412752941777	-1.8192027250659284	-0.3530053334503201	-1.7084239826994567	-0.4761610453794693	Temp (z)	True	True	0.33928052259580893	0.1621549815130798	0.7025734462266773	0.18115106497340022	0.6211634386902053	0.1529612994368239	0.07945053189964561	0.272170371035304	0.08793948700290789	0.2484689808846263	Weather
z_wind_avg	-0.2075129633311345	0.13360189042961712	-0.4721317271793845	0.05780417980100676	-0.42844634419924016	0.006782563818614899	Wind (z)	False	False	0.812602707666839	0.6236713530383277	1.0595075024253027	0.6515205474730388	1.006805617496132	0.30192531919635257	0.24922214643391755	0.3605842474827831	0.25748535090678965	0.34890614016357424	Weather
z_humidity_rel	-0.3280604548275672	0.2564550494916446	-0.8461819289727088	0.17443691047629642	-0.7601896938134175	0.0846583365454829	Humidity (z)	False	False	0.7203194715995191	0.42904995184184247	1.1905756271662966	0.4675777219956246	1.0883451554022658	0.2771397777083096	0.18590892293632014	0.38788850281309084	0.19927638282852858	0.36679872194959123	Weather
z_downwelling_radiation	0.36236316440507327	0.1536510198050563	0.06353478186214509	0.664520770883041	0.11348047093179865	0.6175352472228542	Downwelling rad (z)	True	True	1.4367206130151213	1.065596548589162	1.9435588881120693	1.1201700128021943	1.8543518856562076	0.4333317922522198	0.36190656653654435	0.5084710253683941	0.37351820843257916	0.4967255018960392	Weather
