## Supplementary material for "Apidae BeeHavioural response to shape-neutral visual stimuli in natural setup": result tables: time_splines_dwell.csv

coef_name	mean	sd	hdi95_low	hdi95_high	hdi90_low	hdi90_high	sig95	sig90	sec_factor_mean	sec_factor_lo95	sec_factor_hi95	sec_factor_lo90	sec_factor_hi90
time_spline_0	0.049	0.634	-1.12	1.247	-0.9937527258260669	1.0909667401766843	False	False	1.050220350740028	0.32627979462303947	3.4798876194379944	0.3701848787556031	2.9771508131117685
time_spline_1	-1.234	0.605	-2.371	-0.14	-2.220302650084375	-0.2649348884568151	True	True	0.2911257425960852	0.09338729227656732	0.8693582353988059	0.10857624324264471	0.7672559055655244
time_spline_2	1.125	0.55	0.119	2.142	0.22024567165439052	2.0070993905373253	True	True	3.080216848918031	1.1263699182883529	8.516453514357405	1.2463828939255688	7.441700544506155
time_spline_3	0.124	0.527	-0.827	1.149	-0.7641843195815625	0.9816012196566242	False	False	1.1320158709991752	0.437359398365983	3.155036295350299	0.46571364959331135	2.668726039167564
