## Supplementary material for "Apidae BeeHavioural response to shape-neutral visual stimuli in natural setup": result tables: time_splines_foraging.csv

coef_name	mean	sd	hdi95_low	hdi95_high	hdi90_low	hdi90_high	sig95	sig90	OR_mean	OR_lo95	OR_hi95	OR_lo90	OR_hi90	p_base+beta_mean	p_base+beta_lo95	p_base+beta_hi95	p_base+beta_lo90	p_base+beta_hi90
time_spline_0	0.586	0.893	-1.118	2.206	-0.8907621676317938	2.0391692659466543	False	False	1.7967868744202726	0.3269330072071321	9.079326356062138	0.4103428834743515	7.684223000909848	0.4887518980531451	0.1481733716535214	0.8284952300245991	0.17920217782166828	0.8034770282251152
time_spline_1	-0.963	0.897	-2.595	0.736	-2.4172292026026363	0.5466932986444447	False	False	0.3817459286134471	0.07464587607443557	2.087568517586196	0.08916834290086861	1.727531133259208	0.16882186897578874	0.03819893501833422	0.5262259093720687	0.04529398545725475	0.4789357995442573
time_spline_2	2.571	0.782	1.046	3.962	1.2854828246484455	3.8412144247653925	True	True	13.078896800465898	2.846243344348701	52.56234558562724	3.6164136293960043	46.582010450587944	0.8743521434846544	0.6022861768886306	0.9654771162872244	0.6580199447481726	0.961216859872924
time_spline_3	0.589	0.82	-0.89	2.189	-0.7523978550517874	1.950234826252366	False	False	1.8021853286760772	0.4106557527523455	8.926282367701777	0.47123524311653675	7.0303382947608215	0.4895015432277752	0.1793143115229264	0.8260661786581173	0.20046384370443363	0.7890543733812728
