## Supplementary material for "Apidae BeeHavioural response to shape-neutral visual stimuli in natural setup": result tables: treatment_marginals_pretty.csv

background	uv_pattern	p_mean	p_lo95	p_hi95	E_dwell_s	E_dwell_lo95	E_dwell_hi95	S3_mean	S3_lo95	S3_hi95
white		0.3618363009059543	0.1155032610573655	0.6739100734482831	9.90156271032355	2.9600872678509047	24.167154598784546	0.4812080157849175	0.2251320091586957	0.7422116467345331
white	core	0.3121748772269456	0.0732700127656818	0.677811067407741	9.772298699552442	2.803524612043189	25.360889409673582	0.4752820683973675	0.2147146444720422	0.7523893500868527
white	ring	0.4545043000263079	0.1438470290324513	0.7869577218505013	21.114631057886523	6.392416580666368	51.78513272095878	0.6651871120037667	0.4050912175614864	0.8754607651424958
white	full	0.1600763848754785	0.0227681220818256	0.4592898310208229	4.1657179018056	1.079051856956387	11.015948324121688	0.2730112622326902	0.0761586004140007	0.5470930776102327
yellow		0.6352339209493465	0.2639695027199332	0.8987632254207377	11.01370847357314	3.2230871013268194	29.29800400393926	0.5028475651939006	0.2395904944186982	0.7744884311473531
yellow	core	0.4877344443696144	0.1386183408135844	0.8535179887838832	9.782131172071486	2.5890584229693054	25.791616153732793	0.4721713448917796	0.2007537624611256	0.7514363994658859
yellow	ring	0.748611552950149	0.3965823484437507	0.9447698337953035	27.985369528101575	8.178706016842257	70.53836393755373	0.7262900014560136	0.4701696879582394	0.9121348966697423
yellow	full	0.5330085738002884	0.1693447901473517	0.8633687110674899	9.273558414616213	2.771754789998461	23.01229969249119	0.464490959678072	0.2113649173950186	0.7276208476999991
