## Supplementary material for "Apidae BeeHavioural response to shape-neutral visual stimuli in natural setup": result tables: treatment_marginals_pretty_with90.csv

background	uv_pattern	p_mean	p_lo95	p_hi95	p_lo90	p_hi90	E_dwell_s	E_dwell_lo95	E_dwell_hi95	E_dwell_lo90	E_dwell_hi90	S3_lo90	S3_hi90	S_3s_mean	S_3s_lo95	S_3s_hi95	S_3s_lo90	S_3s_hi90
white		0.3618363009059543	0.1155032610573655	0.6739100734482831	0.141924712511632	0.6256750103194697	9.90156271032355	2.9600872678509047	24.167154598784546	3.4912553371402053	21.06251544379608	0.11220005076892389	0.11970656179358821	0.4812080157849175	0.2251320091586957	0.7422116467345331	0.2571132683121137	0.7082145125306466
white	core	0.3121748772269456	0.0732700127656818	0.677811067407741	0.0939870831173912	0.6164399789507661	9.772298699552442	2.803524612043189	25.360889409673582	3.47020641089558	21.129190283418488	0.038216359616038684	0.3179759333291625	0.4752820683973675	0.2147146444720422	0.7523893500868527	0.2566900563926887	0.712581384716535
white	ring	0.4545043000263079	0.1438470290324513	0.7869577218505013	0.1770695628052241	0.7479266805994941	21.114631057886523	6.392416580666368	51.78513272095878	7.496030714528991	44.083847432728376	0.10698631510120588	0.5300236046416111	0.6651871120037667	0.4050912175614864	0.8754607651424958	0.4470408905468795	0.8514212992009125
white	full	0.1600763848754785	0.0227681220818256	0.4592898310208229	0.0312789504974025	0.3980339939471568	4.1657179018056	1.079051856956387	11.015948324121688	1.3620610285572698	9.183125778826636	0.005772086911373793	0.12135102667969899	0.2730112622326902	0.0761586004140007	0.5470930776102327	0.1008342703491834	0.498184408836878
yellow		0.6352339209493465	0.2639695027199332	0.8987632254207377	0.3247672696641768	0.8769580479123219	11.01370847357314	3.2230871013268194	29.29800400393926	3.724024147226528	23.9802849290246	0.11220005076892389	0.11970656179358821	0.5028475651939006	0.2395904944186982	0.7744884311473531	0.270945021908699	0.7396551627823147
yellow	core	0.4877344443696144	0.1386183408135844	0.8535179887838832	0.1725697885640181	0.8151193272912214	9.782131172071486	2.5890584229693054	25.791616153732793	3.1461255307468927	21.337060487770874	0.06496752940867445	0.4486965872462579	0.4721713448917796	0.2007537624611256	0.7514363994658859	0.2341771568597546	0.7108916559520398
yellow	ring	0.748611552950149	0.3965823484437507	0.9447698337953035	0.47077918907882	0.9315526265033836	27.985369528101575	8.178706016842257	70.53836393755373	9.694880170258916	59.12915025921677	0.3077026996932552	0.756664583601878	0.7262900014560136	0.4701696879582394	0.9121348966697423	0.5124057434214415	0.8934138028698307
yellow	full	0.5330085738002884	0.1693447901473517	0.8633687110674899	0.2144467639290037	0.8266179697679461	9.273558414616213	2.771754789998461	23.01229969249119	3.2880061732417314	19.148232193916716	0.08241384481457688	0.4562812267965094	0.464490959678072	0.2113649173950186	0.7276208476999991	0.2472817911485164	0.687478971241861
