## Supplementary material for "Apidae BeeHavioural response to shape-neutral visual stimuli in natural setup": result tables: weather_effects_dwell.csv

term	mean	sd	hdi95_low	hdi95_high	hdi90_low	hdi90_high	sec_factor_mean	sec_factor_lo95	sec_factor_hi95	sec_factor_lo90	sec_factor_hi90	sig95	sig90
Downwelling radiation (z)	0.426	0.086	0.272	0.59	0.28736586696432276	0.5699100024145177	1.5311207751332474	1.3125870013111083	1.803988415397857	1.3329117926669707	1.7681079188295008	True	True
Global radiation (z)	0.236	0.121	0.024	0.472	0.03825743796138319	0.43157667009856854	1.2661743101668799	1.0242903178906215	1.603197383726574	1.0389986761530636	1.5396831832495264	True	True
Relative humidity (z)	-0.221	0.134	-0.488	0.017	-0.44110946263551487	-0.0012750350438636268	0.8017166802901953	0.6138528730428171	1.0171453223252407	0.6433222829660707	0.9987257774679542	False	True
Temperature (z, 2 m)	-0.473	0.219	-0.89	-0.067	-0.841851470465519	-0.11904652429695914	0.6231300711776578	0.4106557527523455	0.9351952013367766	0.4309119636283581	0.8877664970890043	True	True
Wind speed (z)	-0.027	0.069	-0.154	0.099	-0.13869596032794382	0.08606421968960569	0.9733612415243368	0.8572720210114575	1.104066299558882	0.8704926525287074	1.0898763175765833	False	False
