## Supplementary material for "Apidae BeeHavioural response to shape-neutral visual stimuli in natural setup": result tables: weather_effects_foraging.csv

term	mean	sd	hdi95_low	hdi95_high	hdi90_low	hdi90_high	OR_mean	OR_lo95	OR_hi95	OR_lo90	OR_hi90	sig95	sig90
Downwelling radiation (z)	0.362	0.154	0.083	0.661	0.11348047093179865	0.6175352472228542	1.4361989419603518	1.0865418085482381	1.9367280944551468	1.1201700128021943	1.8543518856562076	True	True
Global radiation (z)	0.522	0.213	0.096	0.904	0.16696297791641837	0.8738671677878742	1.6853950712974088	1.1007590639939788	2.46946122668849	1.181710515113045	2.396159309429059	True	True
Relative humidity (z)	-0.328	0.256	-0.85	0.116	-0.7601896938134175	0.0846583365454829	0.7203630197053014	0.4274149319487267	1.1229958721332547	0.4675777219956246	1.0883451554022658	False	False
Temperature (z, 2 m)	-1.081	0.376	-1.801	-0.403	-1.7084239826994567	-0.4761610453794693	0.33925609986047195	0.16513367195526615	0.6683120993235603	0.18115106497340022	0.6211634386902053	True	True
Wind speed (z)	-0.208	0.134	-0.447	0.058	-0.42844634419924016	0.006782563818614899	0.8122070367119391	0.6395439082748009	1.0597149957102876	0.6515205474730388	1.006805617496132	False	False
